# The CD19-4-1BBL antibody fusion protein unleashes the immune system against high-risk chronic lymphocytic leukemia

**DOI:** 10.64898/2026.07.09.737515

**Authors:** Priyanka Khare, Ronghua Zhang, Cristina Ivan, Sarah Schneider, Priyanka Banerjee, Navid Sobhani, Harry Polasek, Vanessa Behrana Jensen, Karen Clise-Dwyer, William Wierda, Maria Teresa Sabrina Bertilaccio

## Abstract

CD19-4-1BBL is a bispecific antibody fusion protein that targets CD19 and costimulates 4-1BB on T cells and other immune cells. Its antitumor activity has been reported in B-cell non-Hodgkin lymphoma with emphasis on its T-cell mediated cytotoxic activity. Its effect on other 4-1BB expressing immune cells is unexplored. Here, we investigated the molecular mechanisms and the antileukemic effect of CD19-4-1BBL in chronic lymphocytic leukemia (CLL), a B-cell malignancy profoundly marked by the immunosuppressive activity of myeloid-derived suppressor cells, tumor-associated macrophages and CD4^+^ regulatory T cells. We demonstrated that CD19-4-1BBL simultaneously mitigates the immunosuppressive phenotype and transcriptome machinery of these cells and promotes antitumor CD8^+^ T-cell immunity. Finally, in a preclinical, patient-derived xenograft model of CLL, we observed a favourable survival impact, especially in mice transplanted with immune cells from patients with high-risk/progressive leukemia. Our findings provide evidence that the CD19-4-1BBL treatment is a multifaceted, immune-based strategy that should be clinically explored in patients with chronic lymphocytic leukemia.

**KEY POINTS:**

- CD19-4-1BBL sharpens the myeloid cell transcriptome and stimulates diverse memory CD8^+^ T cell clonotypic responses.
- CD19-4-1BBL costimulation can be therapeutically exploited in high-risk chronic lymphocytic leukemia.
