## Supplementary material for "The CD19-4-1BBL antibody fusion protein unleashes the immune system against high-risk chronic lymphocytic leukemia": Khare P et al Table S8

### Sheet: down
Table S8.	Commonly downregulated or upregulated RNAs in untreated Intermediate monocytes (INT), MDSC and CD4+ regulatory T cells.
Symbol	INT	MDSC	TREG	SUM
JSRP1	1	1	1	3
OR7A5	1	1	1	3
ACBD7	1	0	1	2
ADGRG4	1	0	1	2
ASZ1	1	0	1	2
ATRX	1	0	1	2
C15orf32	1	1	0	2
CFAP43	1	0	1	2
LINC00504	1	0	1	2
LINC00701	0	1	1	2
LINC01017	1	0	1	2
LOC102503427	0	1	1	2
LOC392196	1	0	1	2
LRRTM4	0	1	1	2
OR1F2P	1	0	1	2
PACRG-AS3	1	0	1	2
PARD6A	0	1	1	2
POLR2D	1	1	0	2
RAB41	1	0	1	2
RAB43	1	0	1	2
RBP4	1	1	0	2
RGSL1	0	1	1	2
RPSAP52	1	0	1	2
SCP2D1	1	1	0	2
SP7	1	0	1	2
TCF20	0	1	1	2
AADACL3	0	1	0	1
ABCB11	1	0	0	1
ABCB6	0	1	0	1
ABCG8	0	0	1	1
ABHD17C	1	0	0	1
ABTB2	1	0	0	1
ACADSB	0	1	0	1
ACR	0	1	0	1
ACSL6	0	0	1	1
ACSM4	0	0	1	1
ACTL6B	1	0	0	1
ACTL8	1	0	0	1
ACTN1-AS1	0	0	1	1
ACTRT1	0	0	1	1
ACVR2B	0	0	1	1
ADAM8	0	0	1	1
ADAMTS6	0	1	0	1
ADAMTS9-AS1	0	0	1	1
ADCY6	0	1	0	1
ADGRF5	0	0	1	1
ADH5P3	1	0	0	1
ADIRF	0	0	1	1
ADM5	1	0	0	1
ADORA2A-AS1	0	0	1	1
ADPGK-AS1	0	1	0	1
AFAP1	0	0	1	1
AGAP11	0	0	1	1
AGBL4	0	1	0	1
AHNAK2	1	0	0	1
AHSG	0	0	1	1
AICDA	0	0	1	1
AJUBA	0	1	0	1
AK4	0	0	1	1
AKAP12	0	1	0	1
AKR1B10	0	0	1	1
ALDH1A3	0	0	1	1
ALKBH4	0	0	1	1
ALKBH8	0	0	1	1
ALOX12B	0	0	1	1
ALS2	1	0	0	1
ALS2CL	0	0	1	1
ANAPC2	0	1	0	1
ANKRD54	0	0	1	1
ANKRD55	0	0	1	1
ANKRD62P1-PARP4P3	0	0	1	1
ANLN	0	1	0	1
ANXA9	0	0	1	1
AOX2P	0	0	1	1
APOBEC4	0	0	1	1
APOC1	1	0	0	1
APOF	1	0	0	1
APOL2	0	0	1	1
APOL3	0	0	1	1
AQP12A	0	0	1	1
ARHGAP23	0	0	1	1
ARHGAP29	0	1	0	1
ARHGAP44	0	1	0	1
ARHGEF16	0	0	1	1
ARL4D	0	0	1	1
ARL6	0	0	1	1
ARL6IP6	0	1	0	1
ARMCX4	0	0	1	1
ART4	0	0	1	1
ARV1	0	0	1	1
ASB18	0	0	1	1
ASB5	0	0	1	1
ASTN2	0	0	1	1
ATL1	0	0	1	1
ATOH1	0	1	0	1
ATP11A	0	1	0	1
ATP12A	0	0	1	1
ATP13A4	0	0	1	1
ATP1A1-AS1	0	0	1	1
ATP1A2	0	0	1	1
AVP	0	0	1	1
AVPR2	0	0	1	1
AXIN2	0	0	1	1
B3GNT3	0	1	0	1
BBS5	0	1	0	1
BCDIN3D-AS1	0	1	0	1
BCL11B	0	0	1	1
BCL7A	0	1	0	1
BCLAF3	0	0	1	1
BCO1	0	0	1	1
BCR	0	0	1	1
BEAN1	0	0	1	1
BFSP1	0	1	0	1
BHMT	0	0	1	1
BIRC6-AS2	0	1	0	1
BLACAT1	0	0	1	1
BLK	0	1	0	1
BMS1P3	0	0	1	1
BOLL	0	0	1	1
BPIFA1	0	0	1	1
BRCA1	0	1	0	1
BRMS1L	0	1	0	1
BSPRY	0	0	1	1
BTBD10	0	1	0	1
BZW2	0	1	0	1
C10orf90	0	0	1	1
C11orf45	0	1	0	1
C12orf54	0	0	1	1
C12orf60	0	1	0	1
C12orf77	0	0	1	1
C14orf180	0	1	0	1
C20orf203	0	0	1	1
C21orf62-AS1	0	0	1	1
C2CD4B	0	1	0	1
C2orf66	0	0	1	1
C2orf78	0	0	1	1
C2orf81	0	0	1	1
C3orf49	1	0	0	1
C4orf17	0	0	1	1
C5orf24	0	0	1	1
C5orf64	0	0	1	1
C6	1	0	0	1
C6orf118	1	0	0	1
C8B	0	1	0	1
C9orf153	0	0	1	1
C9orf85	0	1	0	1
CA2	0	1	0	1
CABCOCO1	0	0	1	1
CACNA2D3-AS1	0	1	0	1
CADPS2	0	0	1	1
CALR3	0	0	1	1
CAMK1G	0	0	1	1
CASQ2	0	0	1	1
CCDC121	1	0	0	1
CCDC144NL	0	0	1	1
CCDC157	0	0	1	1
CCDC172	0	0	1	1
CCDC177	0	1	0	1
CCDC18-AS1	0	1	0	1
CCDC190	0	1	0	1
CCDC191	0	0	1	1
CCDC51	0	0	1	1
CCDC6	0	1	0	1
CCDC68	0	0	1	1
CCDC73	0	1	0	1
CCDC96	0	1	0	1
CCHCR1	0	0	1	1
CCL11	0	0	1	1
CCN3	1	0	0	1
CCNK	0	1	0	1
CCSER1	1	0	0	1
CD24	0	1	0	1
CD40LG	0	1	0	1
CDC23	0	1	0	1
CDC42BPA	1	0	0	1
CDC6	1	0	0	1
CDH19	0	0	1	1
CDH7	0	0	1	1
CDH8	0	0	1	1
CDHR5	0	0	1	1
CDRT8	0	0	1	1
CEBPE	0	1	0	1
CELA3B	0	0	1	1
CENPBD1	0	1	0	1
CENPN	0	0	1	1
CENPP	0	0	1	1
CEP135	0	0	1	1
CEP250	0	0	1	1
CFAP161	0	0	1	1
CFAP20DC-AS1	1	0	0	1
CFAP69	0	0	1	1
CFAP70	0	1	0	1
CFAP94	1	0	0	1
CFHR4	0	0	1	1
CHP2	0	0	1	1
CHPF	0	1	0	1
CHRNA1	0	1	0	1
CHRNE	0	1	0	1
CKAP4	0	1	0	1
CKMT1A	0	0	1	1
CLCA4	0	0	1	1
CLCN5	0	1	0	1
CLDN1	0	1	0	1
CLDN16	0	1	0	1
CLDN24	0	0	1	1
CLEC2L	0	0	1	1
CLIP3	0	1	0	1
CLRN3	0	0	1	1
CLSPN	1	0	0	1
CNKSR3	1	0	0	1
CNOT10	0	0	1	1
CNTN2	0	0	1	1
CNTN4	0	0	1	1
COL4A6	0	0	1	1
COL6A3	0	0	1	1
COL6A5	1	0	0	1
COX19	0	0	1	1
CPT1C	1	0	0	1
CRACDL	0	0	1	1
CRCT1	0	1	0	1
CRIP3	0	0	1	1
CROCCP2	0	0	1	1
CRYBA2	0	0	1	1
CSNK1E	0	1	0	1
CT47A1	0	1	0	1
CT47A11	0	1	0	1
CT47A12	0	1	0	1
CT47A2	0	1	0	1
CT47A5	0	1	0	1
CT83	1	0	0	1
CTAGE1	0	0	1	1
CTAGE15	0	0	1	1
CTAGE6	0	0	1	1
CTSE	0	1	0	1
CTXN1	0	0	1	1
CTXN3	0	0	1	1
CUL4B	0	0	1	1
CXADRP2	0	0	1	1
CXorf56	0	1	0	1
CYP2C18	1	0	0	1
CYSLTR2	0	0	1	1
DAB1	0	0	1	1
DBIL5P2	1	0	0	1
DCC	0	0	1	1
DCDC1	1	0	0	1
DDX43	1	0	0	1
DEFA1A3	0	1	0	1
DEFA8P	0	0	1	1
DEFB114	0	0	1	1
DEFB4A	0	0	1	1
DEFT1P	0	1	0	1
DEFT1P2	0	1	0	1
DGKA	0	0	1	1
DIAPH3-AS1	0	0	1	1
DIS3L	0	0	1	1
DISC2	1	0	0	1
DKKL1	0	1	0	1
DMD	0	1	0	1
DNAAF1	0	0	1	1
DNAAF3	0	0	1	1
DNAH9	0	0	1	1
DNAJC10	0	1	0	1
DNAJC18	0	0	1	1
DNER	1	0	0	1
DNMT3L	1	0	0	1
DNTT	0	0	1	1
DPPA2	0	0	1	1
DQX1	0	0	1	1
DRD1	1	0	0	1
DSG1	0	1	0	1
DTD2	0	0	1	1
DTX1	0	1	0	1
DYDC2	0	0	1	1
E2F5	0	1	0	1
E2F7	0	1	0	1
EBLN1	0	1	0	1
EDAR	0	0	1	1
EDRF1-AS1	0	1	0	1
EEF1AKNMT	0	1	0	1
EFNA1	0	1	0	1
EGFR	0	0	1	1
ELMOD1	0	0	1	1
EMD	0	0	1	1
EML1	0	0	1	1
EPHA7	0	0	1	1
ERVMER34-1	0	0	1	1
ESR1	1	0	0	1
ESRP1	0	0	1	1
FABP6	0	0	1	1
FAM106B	0	0	1	1
FAM111B	0	1	0	1
FAM153A	0	0	1	1
FAM153B	0	0	1	1
FAM153CP	0	0	1	1
FAM171B	0	0	1	1
FAM186A	0	0	1	1
FAM189A2	0	0	1	1
FAM210A	0	1	0	1
FAM74A1	0	0	1	1
FAM76A	0	0	1	1
FASN	0	1	0	1
FBXL2	1	0	0	1
FBXO21	0	1	0	1
FCRL1	0	1	0	1
FCRLA	0	1	0	1
FGA	0	0	1	1
FGF13-AS1	0	0	1	1
FGF22	0	0	1	1
FGF9	0	0	1	1
FGFR1	1	0	0	1
FKBP1B	0	1	0	1
FKBP5	0	1	0	1
FLG	1	0	0	1
FMN2	1	0	0	1
FOXN3-AS2	0	0	1	1
FPGS	0	1	0	1
FPGT-TNNI3K	1	0	0	1
FRG2C	0	0	1	1
FSBP	0	0	1	1
FUT7	0	0	1	1
G6PC	0	0	1	1
GALR3	1	0	0	1
GAS2L1P2	1	0	0	1
GATA4	0	1	0	1
GDAP1	1	0	0	1
GDAP1L1	0	0	1	1
GDPD4	1	0	0	1
GEMIN8P4	0	0	1	1
GLRA2	0	0	1	1
GLT8D2	0	1	0	1
GLYATL1	0	0	1	1
GNAS-AS1	0	0	1	1
GNG7	0	1	0	1
GOLGA2P9	0	0	1	1
GPC6	1	0	0	1
GPR151	0	0	1	1
GPR63	0	0	1	1
GRAP	0	0	1	1
GREB1L	0	0	1	1
GRIA2	0	0	1	1
GRIK2	0	0	1	1
GRIK5	0	0	1	1
GRIN3A	1	0	0	1
GUCA1C	0	1	0	1
H2AP	0	0	1	1
H2BW2	0	0	1	1
H4C1	1	0	0	1
HAAO	0	1	0	1
HAPLN1	1	0	0	1
HCAR1	0	0	1	1
HCG17	0	0	1	1
HCG18	0	0	1	1
HDAC8	0	1	0	1
HDGFL1	0	0	1	1
HEATR6	0	0	1	1
HEPACAM2	0	0	1	1
HIP1R	0	0	1	1
HKDC1	0	0	1	1
HMGCS1	0	0	1	1
HMMR	0	1	0	1
HNF1B	1	0	0	1
HORMAD2-AS1	0	0	1	1
HOXA2	0	0	1	1
HOXA6	0	1	0	1
HOXD4	0	0	1	1
HRG	0	0	1	1
HRNR	1	0	0	1
HTR1B	0	1	0	1
HTR5A	0	0	1	1
ID1	0	1	0	1
IFIT1B	1	0	0	1
IFNA10	0	0	1	1
IFNA16	1	0	0	1
IFNAR1	0	0	1	1
IFT140	0	0	1	1
IGF2BP3	0	1	0	1
IL1RAPL2	0	0	1	1
IL1RL2	0	1	0	1
INE2	0	0	1	1
INO80B	0	1	0	1
INSM1	0	1	0	1
IQCF2	0	0	1	1
IQCH	0	0	1	1
IRF2BP1	0	1	0	1
IRX4	1	0	0	1
ITGA3	0	0	1	1
ITPR1	0	1	0	1
JAKMIP2-AS1	1	0	0	1
JAM2	0	1	0	1
KC6	1	0	0	1
KCNA1	0	1	0	1
KCNAB1	0	1	0	1
KCNIP1	1	0	0	1
KCNK10	0	0	1	1
KCNK17	0	0	1	1
KCNMB3	0	1	0	1
KCNV1	0	0	1	1
KCTD3	1	0	0	1
KDM4B	0	0	1	1
KDM4D	0	0	1	1
KDM8	0	0	1	1
KHDC1	0	0	1	1
KIAA0895	0	1	0	1
KIF18A	0	0	1	1
KIF26B	0	1	0	1
KIF3C	0	0	1	1
KLHL13	0	1	0	1
KLHL31	1	0	0	1
KMT5B	0	0	1	1
KNG1	0	1	0	1
KPNB1	0	1	0	1
KRT18	0	0	1	1
KRT222	0	0	1	1
KRTAP4-12	1	0	0	1
KRTAP9-6	1	0	0	1
L3MBTL4	0	1	0	1
LAMC2	0	1	0	1
LAPTM4B	0	1	0	1
LAYN	0	0	1	1
LBX2-AS1	1	0	0	1
LCMT2	0	0	1	1
LCTL	1	0	0	1
LDHAL6B	1	0	0	1
LEFTY2	0	0	1	1
LEKR1	1	0	0	1
LEMD1	0	0	1	1
LGR4	0	1	0	1
LHX4	0	0	1	1
LIFR-AS1	0	0	1	1
LIMS3	0	0	1	1
LIMS4	0	0	1	1
LINC00174	0	0	1	1
LINC00307	0	0	1	1
LINC00381	0	0	1	1
LINC00408	0	0	1	1
LINC00457	0	0	1	1
LINC00462	1	0	0	1
LINC00486	0	0	1	1
LINC00539	0	0	1	1
LINC00578	0	0	1	1
LINC00582	1	0	0	1
LINC00615	0	0	1	1
LINC00624	0	0	1	1
LINC00628	0	1	0	1
LINC00648	0	0	1	1
LINC00658	0	1	0	1
LINC00692	1	0	0	1
LINC00857	0	0	1	1
LINC00862	0	0	1	1
LINC00880	0	0	1	1
LINC00907	0	0	1	1
LINC00926	0	1	0	1
LINC00940	0	0	1	1
LINC00970	1	0	0	1
LINC00974	0	0	1	1
LINC01005	0	0	1	1
LINC01033	0	0	1	1
LINC01039	0	1	0	1
LINC01053	0	0	1	1
LINC01058	1	0	0	1
LINC01060	0	1	0	1
LINC01104	0	0	1	1
LINC01108	1	0	0	1
LINC01140	0	1	0	1
LINC01177	1	0	0	1
LINC01198	0	0	1	1
LINC01331	0	0	1	1
LINC01335	0	0	1	1
LINC01346	0	0	1	1
LINC01370	0	0	1	1
LINC01377	0	1	0	1
LINC01381	1	0	0	1
LINC01416	0	1	0	1
LINC01422	0	0	1	1
LINC01448	0	0	1	1
LINC01476	1	0	0	1
LINC01512	0	0	1	1
LINC01515	0	0	1	1
LINC01517	0	0	1	1
LINC01539	0	0	1	1
LINC01568	0	0	1	1
LINC01570	0	0	1	1
LINC01605	0	0	1	1
LINC01608	1	0	0	1
LINC01612	0	0	1	1
LINC01614	0	1	0	1
LINC01628	0	0	1	1
LINC02249	0	1	0	1
LINC02817	0	0	1	1
LINGO1-AS1	0	1	0	1
LIPK	0	0	1	1
LKAAEAR1	0	1	0	1
LLGL1	0	1	0	1
LMBRD2	0	1	0	1
LMNB1	0	0	1	1
LOC100129307	0	1	0	1
LOC100131315	0	1	0	1
LOC100132215	0	0	1	1
LOC100133050	0	0	1	1
LOC100133286	0	0	1	1
LOC100289361	0	1	0	1
LOC100507053	0	0	1	1
LOC101927020	0	0	1	1
LOC101927040	0	0	1	1
LOC101927267	0	0	1	1
LOC101927322	1	0	0	1
LOC101927354	0	1	0	1
LOC101927421	1	0	0	1
LOC101927814	0	0	1	1
LOC101927954	0	0	1	1
LOC101928201	0	0	1	1
LOC101928222	0	0	1	1
LOC101928272	0	0	1	1
LOC101928453	1	0	0	1
LOC101928565	0	0	1	1
LOC101928682	0	0	1	1
LOC101929057	0	0	1	1
LOC101929076	1	0	0	1
LOC101929279	1	0	0	1
LOC101929488	1	0	0	1
LOC101929532	0	0	1	1
LOC101929579	0	0	1	1
LOC102724034	0	0	1	1
LOC102724804	0	0	1	1
LOC103171574	0	0	1	1
LOC283299	0	0	1	1
LOC283731	0	0	1	1
LOC645752	0	1	0	1
LOC646903	0	0	1	1
LOC730101	1	0	0	1
LOC730668	0	0	1	1
LOXHD1	0	1	0	1
LPAL2	1	0	0	1
LRP4	0	0	1	1
LRRC1	0	1	0	1
LRRC30	0	0	1	1
LRRC37A11P	0	0	1	1
LSAMP-AS1	0	0	1	1
LUM	0	0	1	1
MACC1	1	0	0	1
MAGEA10-MAGEA5	0	1	0	1
MAGED2	0	1	0	1
MAGI1	1	0	0	1
MAMLD1	0	0	1	1
MANSC4	0	0	1	1
MAP1A	1	0	0	1
MAP3K13	1	0	0	1
MAPK8IP1	0	1	0	1
MCF2L2	0	0	1	1
MCM9	0	0	1	1
MED15P9	0	0	1	1
MED18	0	1	0	1
MED9	0	0	1	1
MEG8	0	0	1	1
MEIOC	1	0	0	1
MEIOSIN	0	0	1	1
MEIS2	0	1	0	1
MEOX2	0	0	1	1
METAP1	1	0	0	1
METAP2	1	0	0	1
MEX3D	0	0	1	1
MGC2889	0	0	1	1
MIDN	0	1	0	1
MIEF2	0	0	1	1
MIR1-2	1	0	0	1
MIR1183	0	0	1	1
MIR1260A	0	0	1	1
MIR1276	0	0	1	1
MIR133A1	1	0	0	1
MIR133A1HG	1	0	0	1
MIR134	0	0	1	1
MIR151A	1	0	0	1
MIR181A1HG	1	0	0	1
MIR182	0	0	1	1
MIR188	0	0	1	1
MIR1912	0	0	1	1
MIR194-1	0	0	1	1
MIR2355	1	0	0	1
MIR296	0	0	1	1
MIR3119-2	1	0	0	1
MIR3150A	0	0	1	1
MIR3156-1	0	0	1	1
MIR3160-1	0	0	1	1
MIR3200	0	0	1	1
MIR3202-1	0	1	0	1
MIR3659	1	0	0	1
MIR3675	0	1	0	1
MIR3939	0	0	1	1
MIR3941	0	0	1	1
MIR3975	0	0	1	1
MIR4254	0	0	1	1
MIR4255	0	0	1	1
MIR4267	0	0	1	1
MIR4269	0	0	1	1
MIR4280	1	0	0	1
MIR4283-1	0	0	1	1
MIR4283-2	0	0	1	1
MIR4429	1	0	0	1
MIR4441	0	0	1	1
MIR4452	1	0	0	1
MIR448	0	0	1	1
MIR4484	0	0	1	1
MIR4511	0	0	1	1
MIR4659A	0	0	1	1
MIR4668	0	0	1	1
MIR4672	0	0	1	1
MIR4701	0	1	0	1
MIR4703	1	0	0	1
MIR4710	0	0	1	1
MIR4727	0	0	1	1
MIR4755	0	0	1	1
MIR501	0	0	1	1
MIR519C	0	0	1	1
MIR520C	0	0	1	1
MIR520E	0	0	1	1
MIR544A	1	0	0	1
MIR548AG1	0	1	0	1
MIR548AY	0	0	1	1
MIR548BB	1	0	0	1
MIR548H4	1	0	0	1
MIR548W	0	0	1	1
MIR554	0	0	1	1
MIR5584	1	0	0	1
MIR5589	0	0	1	1
MIR5699	0	0	1	1
MIR5708	1	0	0	1
MIR584	0	0	1	1
MIR6090	0	1	0	1
MIR615	0	0	1	1
MIR643	0	0	1	1
MIR6499	0	0	1	1
MIR658	0	0	1	1
MIR6716	0	0	1	1
MIR6731	0	0	1	1
MIR6811	1	0	0	1
MIR6853	0	0	1	1
MIR6855	0	0	1	1
MIR7107	0	1	0	1
MIR7154	0	0	1	1
MIR7515	0	0	1	1
MIR8089	0	0	1	1
MIR888	0	0	1	1
MIR892A	0	0	1	1
MIR9-1	0	0	1	1
MIR92B	1	0	0	1
MISP	0	0	1	1
MMP17	0	1	0	1
MMP2	0	1	0	1
MOGAT1	1	0	0	1
MORC3	0	0	1	1
MORN4	0	1	0	1
MOSPD3	0	0	1	1
MPHOSPH6	0	1	0	1
MPP6	0	1	0	1
MRGPRE	0	1	0	1
MRLN	1	0	0	1
MRPL19	0	0	1	1
MRPS28	0	0	1	1
MRPS35	0	0	1	1
MS4A3	1	0	0	1
MTRNR2L10	0	0	1	1
MUC17	0	0	1	1
MUTYH	0	1	0	1
MYBBP1A	0	1	0	1
MYBL2	0	1	0	1
MYLK2	0	1	0	1
MYRIP	0	0	1	1
MZB1	0	1	0	1
NANOS1	0	0	1	1
NAP1L6P	0	0	1	1
NBPF15	0	0	1	1
NBPF22P	0	0	1	1
NCAM2	1	0	0	1
NCOA7-AS1	0	0	1	1
NDUFA6-DT	0	0	1	1
NDUFAF4P1	0	0	1	1
NEIL2	0	0	1	1
NES	0	0	1	1
NEXMIF	0	1	0	1
NF1P1	0	1	0	1
NF1P2	0	1	0	1
NIPAL3	0	0	1	1
NIPBL-DT	0	0	1	1
NKD1	0	0	1	1
NKD2	0	0	1	1
NLRP11	1	0	0	1
NLRP3	0	0	1	1
NMU	0	0	1	1
NOL6	0	0	1	1
NOP53-AS1	1	0	0	1
NOS1	0	0	1	1
NOTUM	0	1	0	1
NOVA1	1	0	0	1
NPFFR1	0	0	1	1
NR1I2	0	1	0	1
NRAP	0	0	1	1
NRG1	0	0	1	1
NRG1-IT1	0	1	0	1
NTM-IT	0	0	1	1
NTRK2	0	0	1	1
NUAK2	0	0	1	1
NUDCD3	0	1	0	1
NUDT12	0	0	1	1
NUDT9P1	0	0	1	1
NUTM2A	0	0	1	1
NXPH4	0	1	0	1
OCSTAMP	0	0	1	1
ODF3L2	1	0	0	1
OMA1	0	0	1	1
OR10A5	0	0	1	1
OR10J5	1	0	0	1
OR13C2	0	1	0	1
OR13C8	0	0	1	1
OR14A16	0	0	1	1
OR1S1	0	0	1	1
OR2A12	0	1	0	1
OR2B3	1	0	0	1
OR2T35	0	0	1	1
OR4C12	1	0	0	1
OR4C46	0	1	0	1
OR4D10	0	1	0	1
OR4F17	0	0	1	1
OR4F4	0	0	1	1
OR4M2	0	0	1	1
OR4N3P	0	0	1	1
OR4N4	0	0	1	1
OR51S1	1	0	0	1
OR51T1	0	0	1	1
OR51V1	1	0	0	1
OR52B6	0	0	1	1
OR52J3	0	1	0	1
OR52N5	0	1	0	1
OR56A4	1	0	0	1
OR56A5	0	0	1	1
OR5H1	1	0	0	1
OR7G2	0	0	1	1
OR8B12	0	1	0	1
OR8B2	0	1	0	1
OR8G5	0	1	0	1
OR9I1	0	0	1	1
OTOL1	0	0	1	1
OTUD7A	0	0	1	1
OVOL1-AS1	0	0	1	1
OXA1L	0	0	1	1
P2RX3	1	0	0	1
PA2G4P4	0	1	0	1
PABPC1L2B-AS1	0	1	0	1
PABPC1P2	0	1	0	1
PAIP1	0	1	0	1
PANK1	0	0	1	1
PAPPA-AS1	1	0	0	1
PARS2	0	1	0	1
PCARE	0	0	1	1
PCAT2	0	1	0	1
PCAT4	0	0	1	1
PCAT6	0	0	1	1
PCAT7	0	0	1	1
PCDH9	0	1	0	1
PCSK1	0	0	1	1
PCSK6	1	0	0	1
PDE6B	0	1	0	1
PFN2	0	0	1	1
PHACTR2-AS1	0	0	1	1
PHETA1	0	0	1	1
PHEX	0	0	1	1
PHF20	0	1	0	1
PHLDB1	0	0	1	1
PHOX2A	1	0	0	1
PHOX2B	0	0	1	1
PHYHIP	0	1	0	1
PIGU	0	1	0	1
PISRT1	0	0	1	1
PITPNC1	0	0	1	1
PITPNM2	0	1	0	1
PITPNM3	0	1	0	1
PITRM1-AS1	0	0	1	1
PJA1	0	0	1	1
PLA2R1	0	0	1	1
PLCB4	0	0	1	1
PLCD4	0	1	0	1
PLD5	0	1	0	1
PLEK2	1	0	0	1
PLN	1	0	0	1
PLPPR2	0	0	1	1
PLXNA1	1	0	0	1
PNPT1	1	0	0	1
POLA1	0	1	0	1
POLD2	0	1	0	1
POM121L12	1	0	0	1
POPDC3	0	0	1	1
PPL	0	0	1	1
PPP1R1A	0	1	0	1
PPP1R27	0	0	1	1
PPP2R2B	0	0	1	1
PPP2R3A	0	1	0	1
PPP4R4	0	0	1	1
PPP5D1	0	1	0	1
PRAC1	0	0	1	1
PRAME	1	0	0	1
PRAMEF10	0	0	1	1
PRAMEF14	0	1	0	1
PRB4	0	0	1	1
PRCD	0	0	1	1
PREX2	0	0	1	1
PRG4	0	0	1	1
PRKCE	0	1	0	1
PRKD2	0	1	0	1
PROKR1	1	0	0	1
PRORSD1P	0	0	1	1
PROSER2	0	1	0	1
PROSER2-AS1	0	0	1	1
PRPF6	0	1	0	1
PRPSAP1	0	0	1	1
PRR23A	1	0	0	1
PRSS45P	0	1	0	1
PSMA7	1	0	0	1
PSPN	0	0	1	1
PTK6	0	1	0	1
PTK7	0	0	1	1
PTPRK	0	1	0	1
PUS7	0	1	0	1
QRSL1	0	0	1	1
RAB22A	0	0	1	1
RAB30	0	0	1	1
RAB3IP	0	1	0	1
RAD18	0	1	0	1
RAD51	0	1	0	1
RAD54B	0	0	1	1
RAD54L	1	0	0	1
RAET1K	0	1	0	1
RAMP3	0	0	1	1
RANGAP1	0	1	0	1
RAP1GAP2	1	0	0	1
RAPGEF3	0	1	0	1
RAVER1	0	1	0	1
RBFA	0	1	0	1
RBFADN	0	1	0	1
RBFOX3	0	0	1	1
RBM14-RBM4	0	0	1	1
RBM18	0	0	1	1
RBM28	0	0	1	1
RBMY1F	1	0	0	1
RBMY1J	1	0	0	1
RBMY2FP	1	0	0	1
RBPMS2	0	0	1	1
RCSD1	0	1	0	1
RD3L	0	1	0	1
RECQL4	0	1	0	1
RFPL1	0	1	0	1
RFPL4A	1	0	0	1
RFPL4B	0	0	1	1
RGL4	0	0	1	1
RGPD4	0	1	0	1
RGS13	1	0	0	1
RGS18	1	0	0	1
RGS6	0	0	1	1
RIMBP3B	0	0	1	1
RIMBP3C	0	0	1	1
RIPPLY2	0	0	1	1
RN7SL263P	0	0	1	1
RNASE11	0	0	1	1
RNASE12	0	0	1	1
RND1	0	0	1	1
RNF111	0	0	1	1
RNF128	0	1	0	1
RNF145	0	1	0	1
RNF150	1	0	0	1
RNF157	0	0	1	1
RNF20	0	0	1	1
RNF216P1	0	0	1	1
RNF39	0	0	1	1
RNU12	1	0	0	1
RNU12-2P	1	0	0	1
RNU5D-1	0	0	1	1
ROR1	0	1	0	1
RORA	0	1	0	1
RORA-AS2	0	0	1	1
RPL10	1	0	0	1
RPP14	0	0	1	1
RPSA	0	0	1	1
RPSAP58	0	0	1	1
RRH	0	0	1	1
RRM2	0	0	1	1
RSPH4A	0	0	1	1
RSPO2	0	0	1	1
RTL8A	0	1	0	1
RTP2	0	0	1	1
RTP3	0	0	1	1
S100A16	1	0	0	1
SAMD13	1	0	0	1
SART1	0	0	1	1
SCARNA21	1	0	0	1
SCARNA8	0	0	1	1
SCGB1A1	0	0	1	1
SCGN	0	0	1	1
SCHLAP1	1	0	0	1
SCLY	0	1	0	1
SEC31A	0	0	1	1
SESN1	0	1	0	1
SETSIP	0	1	0	1
SFI1	0	0	1	1
SFTA3	0	0	1	1
SHISA3	0	0	1	1
SHROOM4	0	0	1	1
SIK2	0	1	0	1
SIM1	0	0	1	1
SIX3	0	1	0	1
SIX4	0	0	1	1
SKOR1	0	0	1	1
SLAIN1	0	1	0	1
SLC19A2	1	0	0	1
SLC22A11	0	0	1	1
SLC22A13	0	1	0	1
SLC24A1	0	1	0	1
SLC25A17	0	0	1	1
SLC33A1	0	0	1	1
SLC35F2	0	0	1	1
SLC37A3	0	0	1	1
SLC38A3	0	0	1	1
SLC5A5	0	0	1	1
SLC5A7	0	0	1	1
SLC6A1-AS1	1	0	0	1
SLC6A10P	0	1	0	1
SLC6A4	1	0	0	1
SLC8A1-AS1	0	0	1	1
SLC9A4	0	0	1	1
SLC9A8	0	1	0	1
SLCO6A1	0	0	1	1
SLIT2	0	1	0	1
SMC5	0	1	0	1
SMIM18	1	0	0	1
SMIM2-IT1	1	0	0	1
SNORA14A	0	0	1	1
SNORD112	0	0	1	1
SNORD114-25	0	0	1	1
SNORD114-4	0	1	0	1
SNORD114-8	1	0	0	1
SNORD41	0	1	0	1
SNORD82	0	0	1	1
SNORD96B	0	0	1	1
SNW1	0	1	0	1
SNX15	0	1	0	1
SOWAHA	1	0	0	1
SOX5	0	0	1	1
SOX7	0	0	1	1
SPACA9	0	1	0	1
SPANXB1	0	0	1	1
SPATA13-AS1	0	0	1	1
SPATA17	0	0	1	1
SPATA2L	0	0	1	1
SPDYE8	0	0	1	1
SPINK5	0	0	1	1
SPINK9	1	0	0	1
SPIRE1	0	1	0	1
SPRR2F	0	1	0	1
SRR	0	0	1	1
SRRM1	0	1	0	1
SSTR5-AS1	0	0	1	1
SSX1	1	0	0	1
SSX8P	0	0	1	1
ST8SIA1	0	0	1	1
STARD4-AS1	1	0	0	1
STEAP1	0	0	1	1
STEAP1B	0	0	1	1
STIMATE	0	0	1	1
STIMATE-MUSTN1	0	0	1	1
STK32B	0	1	0	1
STMN2	0	0	1	1
STPG2-AS1	1	0	0	1
STX17	0	1	0	1
STX1B	0	1	0	1
SUPV3L1	0	1	0	1
SUSD3	0	1	0	1
SV2B	0	0	1	1
SYCN	0	0	1	1
SYNC	0	0	1	1
TAF4B	1	0	0	1
TARID	1	0	0	1
TAS2R14	0	0	1	1
TAS2R16	0	1	0	1
TASOR2	0	1	0	1
TBC1D13	0	1	0	1
TBC1D3P5	0	0	1	1
TBX6	1	0	0	1
TCAF1	0	1	0	1
TCEA3	0	0	1	1
TCL1A	0	1	0	1
TCL1B	0	1	0	1
TCL6	0	1	0	1
TENM4	0	1	0	1
TEPSIN	0	0	1	1
TERB1	0	0	1	1
TESC-AS1	1	0	0	1
TEX10	1	0	0	1
TEX15	1	0	0	1
TEX36	1	0	0	1
TFAP2B	0	0	1	1
TGDS	0	0	1	1
TGFA	0	0	1	1
TH2LCRR	0	1	0	1
THAP2	0	0	1	1
TIGD7	0	0	1	1
TMEM150C	0	0	1	1
TMEM196	0	1	0	1
TMEM211	0	0	1	1
TMEM26-AS1	0	0	1	1
TMEM41A	0	0	1	1
TMEM62	0	0	1	1
TMIE	0	0	1	1
TMPRSS15	0	1	0	1
TNFSF11	0	0	1	1
TNKS	0	0	1	1
TNKS2-AS1	1	0	0	1
TNNI3K	1	0	0	1
TNS4	0	0	1	1
TONSL-AS1	0	0	1	1
TOPAZ1	0	1	0	1
TOR4A	0	1	0	1
TP53INP2	0	1	0	1
TPTE2P1	0	0	1	1
TRAF3IP2	0	1	0	1
TRIM17	0	0	1	1
TRIM40	0	0	1	1
TRIM49B	0	0	1	1
TRIM49D1	0	0	1	1
TRIM49D2	0	0	1	1
TRIM51FP	0	0	1	1
TRIM53AP	0	1	0	1
TRIM6	0	0	1	1
TRIM6-TRIM34	0	0	1	1
TRIM68	0	1	0	1
TRPC2	1	0	0	1
TTC12	0	0	1	1
TTTY1	0	1	0	1
TTTY1B	0	1	0	1
TTTY6	0	0	1	1
TTTY6B	0	0	1	1
TUBAL3	0	1	0	1
TUBB	0	0	1	1
TUBB1	0	0	1	1
TUFT1	1	0	0	1
TUSC7	0	0	1	1
TUSC8	0	0	1	1
TXK	0	0	1	1
UBQLN3	0	1	0	1
UBTD1	0	1	0	1
UIMC1	0	0	1	1
UMOD	0	0	1	1
UNC13B	1	0	0	1
UNC13C	0	1	0	1
UNC93A	0	0	1	1
UPF1	0	0	1	1
USB1	0	1	0	1
USP12-AS2	1	0	0	1
USP17L19	0	1	0	1
USP17L7	0	0	1	1
USP17L9P	0	1	0	1
USP32P3	0	0	1	1
USP51	1	0	0	1
UTF1	0	0	1	1
VAX1	0	0	1	1
VLDLR	1	0	0	1
VPS13A-AS1	0	0	1	1
VPS50	0	0	1	1
VWA3B	0	1	0	1
WARS2-IT1	0	0	1	1
WBP11P1	0	0	1	1
WDFY3-AS2	0	0	1	1
WDHD1	0	0	1	1
WDR62	0	1	0	1
WDR74	1	0	0	1
WFDC10A	0	0	1	1
WNK2	0	0	1	1
WNT2	0	0	1	1
XG	0	0	1	1
XGY2	0	0	1	1
XYLT2	0	0	1	1
YBX2	1	0	0	1
YIPF1	0	0	1	1
ZBTB11	0	0	1	1
ZBTB7C	0	0	1	1
ZBTB9	0	1	0	1
ZC3HC1	0	1	0	1
ZCCHC12	0	0	1	1
ZDHHC22	0	0	1	1
ZFP82	0	0	1	1
ZFPM1	0	0	1	1
ZFPM2	0	0	1	1
ZHX2	0	1	0	1
ZIC3	0	1	0	1
ZMYND12	1	0	0	1
ZNF148	0	0	1	1
ZNF197-AS1	0	0	1	1
ZNF213	0	0	1	1
ZNF239	0	1	0	1
ZNF260	0	1	0	1
ZNF277	0	0	1	1
ZNF285	0	0	1	1
ZNF292	0	0	1	1
ZNF32-AS2	0	0	1	1
ZNF404	0	1	0	1
ZNF408	0	0	1	1
ZNF441	0	1	0	1
ZNF445	0	0	1	1
ZNF446	0	0	1	1
ZNF471	0	1	0	1
ZNF483	0	0	1	1
ZNF486	0	0	1	1
ZNF502	0	1	0	1
ZNF503-AS1	0	0	1	1
ZNF506	0	0	1	1
ZNF514	0	0	1	1
ZNF518B	0	0	1	1
ZNF521	0	0	1	1
ZNF544	0	0	1	1
ZNF574	0	0	1	1
ZNF599	0	0	1	1
ZNF658	0	1	0	1
ZNF705G	0	0	1	1
ZNF724	0	0	1	1
ZNF727	0	1	0	1
ZNF766	0	0	1	1
ZNF774	0	1	0	1
ZNF793-AS1	0	0	1	1
ZNF812P	0	0	1	1
ZNF878	0	0	1	1

### Sheet: up
Symbol	INT	MDSC	TREG	SUM
CD3D	1	1	0	2
ERRFI1	1	1	0	2
FCRLA	1	0	1	2
GJA9	0	1	1	2
GJA9-MYCBP	0	1	1	2
MIR4537	1	0	1	2
PDZK1IP1	1	0	1	2
SLX4	0	1	1	2
TACR2	0	1	1	2
TMEM254-AS1	0	1	1	2
USP31	1	0	1	2
USP48	1	0	1	2
AADAT	0	0	1	1
ABCA11P	1	0	0	1
ABCB6	0	0	1	1
ABCD2	1	0	0	1
ABHD14B	0	0	1	1
ABLIM1	1	0	0	1
ABRAXAS2	0	0	1	1
ACOT6	0	1	0	1
ACTL6A	0	0	1	1
ADAT1	1	0	0	1
ADGRA1-AS1	0	0	1	1
ADRA1D	0	1	0	1
AFG3L1P	0	1	0	1
AGAP3	0	0	1	1
AHCYL2	0	1	0	1
AK3	0	0	1	1
AK5	0	0	1	1
AK6	0	0	1	1
AKTIP	0	1	0	1
ALAS1	0	0	1	1
ALAS2	1	0	0	1
ALDH3B2	0	0	1	1
ALG5	0	0	1	1
AMOTL2	0	0	1	1
ANKRD28	0	1	0	1
ANKRD40	0	0	1	1
AP2S1	0	0	1	1
APH1B	0	0	1	1
APOBEC3F	1	0	0	1
AQR	0	0	1	1
ARAP2	1	0	0	1
ARHGAP44	0	0	1	1
ARHGDIG	0	0	1	1
ARL3	0	0	1	1
ARMH3	0	0	1	1
ARSB	0	0	1	1
ASB4	0	1	0	1
ASPSCR1	0	0	1	1
ATP6V0C	0	0	1	1
ATP6V0CP3	0	0	1	1
ATP6V1C2	0	0	1	1
ATRNL1	0	1	0	1
AVIL	0	0	1	1
B3GALT5	0	0	1	1
B4GALT1	1	0	0	1
BAG2	0	0	1	1
BANK1	0	0	1	1
BCAP31	0	0	1	1
BCCIP	0	0	1	1
BCL11A	0	0	1	1
BCL2	0	0	1	1
BDKRB1	1	0	0	1
BHLHE40-AS1	0	0	1	1
BLZF1	0	0	1	1
BPGM	0	0	1	1
BRME1	1	0	0	1
BRMS1	0	0	1	1
BRMS1L	0	0	1	1
BSG	0	0	1	1
BTRC	0	0	1	1
BUB1	0	0	1	1
C10orf71-AS1	0	0	1	1
C14orf28	1	0	0	1
C17orf99	0	0	1	1
C1orf159	0	0	1	1
C1orf162	0	0	1	1
C1orf198	0	0	1	1
C2	0	1	0	1
C22orf34	0	0	1	1
C5orf22	0	0	1	1
C7orf65	0	0	1	1
CA1	1	0	0	1
CA2	1	0	0	1
CANX	0	0	1	1
CAP1	0	0	1	1
CAPG	0	0	1	1
CAPN13	0	0	1	1
CAPNS1	0	0	1	1
CARMIL1	0	0	1	1
CBFA2T2	0	0	1	1
CBX3P2	0	0	1	1
CC2D2B	0	0	1	1
CCBE1	0	0	1	1
CCDC102B	0	1	0	1
CCDC175	0	1	0	1
CCDC198	0	0	1	1
CCR7	1	0	0	1
CD19	0	0	1	1
CD22	0	0	1	1
CD3E	1	0	0	1
CD40	0	0	1	1
CD68	0	0	1	1
CD72	0	0	1	1
CD79A	0	0	1	1
CDC20B	0	0	1	1
CDCP1	0	0	1	1
CDK9	0	0	1	1
CDKN1B	1	0	0	1
CDRT15	1	0	0	1
CDY2A	1	0	0	1
CDY2B	1	0	0	1
CEPT1	0	0	1	1
CFAP47	0	0	1	1
CHAC1	1	0	0	1
CHAD	1	0	0	1
CHEK2P2	0	0	1	1
CHMP1B2P	0	1	0	1
CHORDC1	0	0	1	1
CHP1	0	0	1	1
CHPF2	0	0	1	1
CHRM2	1	0	0	1
CHST10	1	0	0	1
CLCN5	0	0	1	1
CLDN12	0	1	0	1
CLEC17A	0	0	1	1
CLEC1A	0	1	0	1
CLLU1	1	0	0	1
CMYA5	0	1	0	1
CNST	0	1	0	1
COBLL1	0	0	1	1
COL16A1	0	0	1	1
COQ7	0	0	1	1
CORO1C	0	0	1	1
COX18	0	0	1	1
COX8A	0	0	1	1
CPEB2-DT	0	0	1	1
CPED1	0	0	1	1
CPM	0	0	1	1
CRYGD	1	0	0	1
CSRNP3	1	0	0	1
CTPS2	0	0	1	1
CTSC	0	0	1	1
CTSK	0	0	1	1
CTSO	0	0	1	1
CXCR4	0	0	1	1
CXorf49	0	0	1	1
CXorf49B	0	0	1	1
CYFIP1	0	0	1	1
CYP2U1	1	0	0	1
DAD1	0	0	1	1
DAGLA	0	0	1	1
DCAF15	0	0	1	1
DCBLD2	0	0	1	1
DCTD	0	0	1	1
DCUN1D3	1	0	0	1
DCUN1D5	0	0	1	1
DDX41	0	0	1	1
DEDD	0	0	1	1
DENND5B	0	0	1	1
DHDH	0	1	0	1
DLX2-DT	0	1	0	1
DMRTC1	0	0	1	1
DMRTC1B	0	0	1	1
DNASE1	0	1	0	1
DNMBP	0	0	1	1
DOCK4-AS1	0	0	1	1
DPAGT1	0	0	1	1
DPP8	0	1	0	1
DPYD-AS2	0	1	0	1
DRG2	0	0	1	1
DTX1	0	0	1	1
EDC3	0	0	1	1
EEA1	0	0	1	1
EFHC1	0	0	1	1
EFTUD2	0	0	1	1
EHD2	1	0	0	1
EIF2S1	0	0	1	1
ELK3	0	0	1	1
ELMO3	1	0	0	1
EMP3	0	0	1	1
ENPP2	0	0	1	1
ENTPD1-AS1	1	0	0	1
ENY2	0	0	1	1
ERGIC3	0	0	1	1
ESPNL	1	0	0	1
EXD3	1	0	0	1
EXOC1	0	0	1	1
EXOC7	0	0	1	1
EXOG	0	0	1	1
EZR-AS1	0	0	1	1
FAIM2	0	0	1	1
FAM106C	0	1	0	1
FAM111A	0	1	0	1
FAM111B	0	0	1	1
FAM169A	1	0	0	1
FAM234A	0	0	1	1
FAM243A	1	0	0	1
FAM27E3	1	0	0	1
FAM41C	0	1	0	1
FAM74A3	1	0	0	1
FAM76A	1	0	0	1
FAM78B	0	0	1	1
FAM8A1	0	1	0	1
FAM98B	0	1	0	1
FANCD2	1	0	0	1
FARP2	0	0	1	1
FBN3	1	0	0	1
FBXW10	0	0	1	1
FCN1	0	0	1	1
FCRL1	1	0	0	1
FCRL2	0	0	1	1
FCRLB	0	0	1	1
FDPSP2	1	0	0	1
FEZF2	0	0	1	1
FGB	1	0	0	1
FGF12	0	0	1	1
FILIP1L	0	0	1	1
FKBP15	0	0	1	1
FKBP8	0	0	1	1
FLJ33534	0	0	1	1
FMO9P	1	0	0	1
FOCAD-AS1	0	0	1	1
FOXD4L3	0	0	1	1
FOXD4L4	0	0	1	1
FOXG1-AS1	1	0	0	1
FRG2DP	0	0	1	1
FTO-IT1	0	0	1	1
FUCA2	0	0	1	1
FUT2	1	0	0	1
FYTTD1	0	0	1	1
GAB3	0	0	1	1
GABPA	0	0	1	1
GBA3	1	0	0	1
GBP5	1	0	0	1
GET4	0	0	1	1
GGA2	0	0	1	1
GJA10	0	1	0	1
GJD2	0	0	1	1
GLIPR1	0	0	1	1
GMPPA	0	0	1	1
GNG7	0	0	1	1
GOLGA6C	1	0	0	1
GPC2	0	0	1	1
GPR142	0	0	1	1
GPR153	1	0	0	1
GRAMD2A	1	0	0	1
GRAP2	1	0	0	1
GS1-24F4.2	0	0	1	1
GSTT4	0	0	1	1
GSTTP2	0	0	1	1
H2AC7	1	0	0	1
H2BC20P	0	0	1	1
H3C4	1	0	0	1
HBEGF	0	0	1	1
HBZ	0	1	0	1
HERC2P7	0	1	0	1
HES3	1	0	0	1
HIF1AN	0	0	1	1
HIPK2	0	0	1	1
HLA-A	1	0	0	1
HNF1B	0	0	1	1
HNRNPC	0	1	0	1
HRAS	0	0	1	1
HS3ST4	1	0	0	1
HSBP1L1	0	1	0	1
HSD17B6	0	0	1	1
HSD52	1	0	0	1
HSF1	0	0	1	1
HSPG2	1	0	0	1
HSPH1	0	0	1	1
HYOU1	0	0	1	1
ICOS	0	1	0	1
IDH2	0	0	1	1
IFFO1	0	0	1	1
IFNA1	0	0	1	1
IFNA13	0	0	1	1
IFNA6	1	0	0	1
IFNL3	1	0	0	1
IFTAP	0	0	1	1
IGLC1	0	0	1	1
IGLC2	0	0	1	1
IGLJ1	0	0	1	1
IGLL5	0	0	1	1
IGLV2-5	0	0	1	1
IGLV3-1	0	0	1	1
IKZF3	1	0	0	1
IL17RB	1	0	0	1
IL23A	0	0	1	1
IL7R	0	1	0	1
INHA	1	0	0	1
INTS8	0	0	1	1
IPO11	0	0	1	1
IPO8	0	0	1	1
IPO9-AS1	0	0	1	1
IRAK1BP1	1	0	0	1
ITGA5	0	0	1	1
ITGAM	0	0	1	1
IYD	1	0	0	1
JAK1	1	0	0	1
JCHAIN	0	0	1	1
KBTBD8	1	0	0	1
KCNJ3	0	0	1	1
KCNQ5	0	0	1	1
KCTD9	0	0	1	1
KDELR2	0	0	1	1
KIAA0825	0	0	1	1
KIAA1549L	0	0	1	1
KIAA1671	1	0	0	1
KIF14	0	0	1	1
KIF16B	0	0	1	1
KIF17	1	0	0	1
KIF3B	0	0	1	1
KIRREL3	1	0	0	1
KLF16	0	0	1	1
KLHL22	0	0	1	1
KLHL7-DT	0	1	0	1
KRBA2	1	0	0	1
KRT2	0	0	1	1
KRT8P41	1	0	0	1
KRTAP10-3	0	0	1	1
KRTAP21-3	0	0	1	1
KRTAP4-2	0	0	1	1
KRTAP9-2	0	1	0	1
LAMC2	0	0	1	1
LAP3	0	0	1	1
LAPTM5	0	0	1	1
LBH	1	0	0	1
LCE2A	0	0	1	1
LCOR	0	0	1	1
LCP1	0	0	1	1
LEF1	1	0	0	1
LGALS1	0	0	1	1
LGALS9B	0	0	1	1
LGALS9C	0	0	1	1
LIMD2	0	0	1	1
LINC00462	0	0	1	1
LINC00558	1	0	0	1
LINC00565	0	1	0	1
LINC00620	1	0	0	1
LINC00626	0	1	0	1
LINC00632	0	0	1	1
LINC00642	0	1	0	1
LINC00989	1	0	0	1
LINC00993	0	1	0	1
LINC01007	0	0	1	1
LINC01100	0	1	0	1
LINC01185	0	0	1	1
LINC01209	1	0	0	1
LINC01251	0	1	0	1
LINC01277	1	0	0	1
LINC01291	0	0	1	1
LINC01354	0	0	1	1
LINC01365	1	0	0	1
LINC01396	0	0	1	1
LINC01443	1	0	0	1
LINC01473	0	0	1	1
LINC01484	0	0	1	1
LINC01487	0	1	0	1
LINC01495	0	1	0	1
LINC01532	1	0	0	1
LINC01548	0	0	1	1
LINC01559	1	0	0	1
LINC01574	0	0	1	1
LINC01581	1	0	0	1
LINC01609	1	0	0	1
LINC01947	0	0	1	1
LMLN-AS1	0	0	1	1
LNX1-AS1	0	0	1	1
LOC100129034	0	0	1	1
LOC100129534	0	1	0	1
LOC100131496	1	0	0	1
LOC100133315	1	0	0	1
LOC100272217	1	0	0	1
LOC100287846	0	0	1	1
LOC100288570	1	0	0	1
LOC100288748	0	1	0	1
LOC100505715	0	0	1	1
LOC100506444	0	0	1	1
LOC100506476	0	0	1	1
LOC100507002	0	0	1	1
LOC100507334	0	0	1	1
LOC100508046	0	0	1	1
LOC101927418	0	0	1	1
LOC101927708	0	0	1	1
LOC101927730	0	0	1	1
LOC101927829	0	0	1	1
LOC101927967	1	0	0	1
LOC101928304	0	1	0	1
LOC101928516	0	1	0	1
LOC101928618	1	0	0	1
LOC101928940	1	0	0	1
LOC101929162	0	0	1	1
LOC101929657	0	1	0	1
LOC101929897	0	0	1	1
LOC283214	0	0	1	1
LOC392232	0	0	1	1
LOC440895	1	0	0	1
LOC644554	0	0	1	1
LONRF2	0	1	0	1
LRCH4	0	0	1	1
LRP4-AS1	1	0	0	1
LRRC14B	1	0	0	1
LRRC36	1	0	0	1
LRRC70	0	0	1	1
LRRC74B	1	0	0	1
LRRN1	0	0	1	1
LSG1	0	0	1	1
LY6H	0	1	0	1
LYPD6B	0	0	1	1
LYPLA2	0	0	1	1
MACROD2	0	0	1	1
MAGT1	0	0	1	1
MANEAL	0	0	1	1
MAP2	0	0	1	1
MAPK13	0	0	1	1
MAPT-AS1	1	0	0	1
MASTL	0	0	1	1
MCM3AP	0	0	1	1
MCPH1-AS1	1	0	0	1
MDFIC	0	0	1	1
MDK	0	0	1	1
MED14	0	0	1	1
MED7	0	0	1	1
MEST	0	0	1	1
METAP2	0	0	1	1
METTL7A	0	0	1	1
MFSD1	0	0	1	1
MIR1179	0	0	1	1
MIR1202	1	0	0	1
MIR1286	0	0	1	1
MIR1912	0	1	0	1
MIR221	0	0	1	1
MIR299	0	0	1	1
MIR3127	0	0	1	1
MIR3202-1	0	0	1	1
MIR320C1	1	0	0	1
MIR324	0	0	1	1
MIR363	1	0	0	1
MIR3658	0	0	1	1
MIR374A	0	0	1	1
MIR378F	0	1	0	1
MIR3936	0	0	1	1
MIR3972	1	0	0	1
MIR3976	1	0	0	1
MIR429	0	1	0	1
MIR4520-1	0	0	1	1
MIR4524B	0	0	1	1
MIR4525	0	0	1	1
MIR4529	0	1	0	1
MIR4534	0	0	1	1
MIR4667	0	0	1	1
MIR4804	0	1	0	1
MIR5186	0	0	1	1
MIR5196	0	0	1	1
MIR541	0	0	1	1
MIR548AT	0	0	1	1
MIR5571	0	0	1	1
MIR5581	0	1	0	1
MIR593	0	1	0	1
MIR6080	0	1	0	1
MIR615	0	1	0	1
MIR635	1	0	0	1
MIR6509	0	1	0	1
MIR671	0	0	1	1
MIR6739	0	0	1	1
MIR6743	0	0	1	1
MIR6746	0	0	1	1
MIR6761	0	1	0	1
MIR6763	0	1	0	1
MIR6820	0	0	1	1
MIR6827	0	0	1	1
MIR6833	1	0	0	1
MIR7-2	0	1	0	1
MIR7853	0	1	0	1
MIR8068	1	0	0	1
MIRLET7D	0	0	1	1
MIRLET7F2	0	0	1	1
MIRLET7G	0	0	1	1
MMDK	0	0	1	1
MMP24	1	0	0	1
MOB1A	0	0	1	1
MORF4L2	0	0	1	1
MPDU1	0	0	1	1
MRPL18	0	0	1	1
MRPL2	0	0	1	1
MRPL27	0	0	1	1
MRPL37	0	0	1	1
MRPL41	0	0	1	1
MS4A1	0	0	1	1
MS4A2	0	0	1	1
MS4A6A	0	0	1	1
MSMO1	0	1	0	1
MTIF2	0	1	0	1
MTREX	0	0	1	1
MYCBP	0	0	1	1
MYCNUT	0	0	1	1
MYL6	0	0	1	1
MYLPF	1	0	0	1
MYRF	0	0	1	1
MYRFL	0	0	1	1
NANS	0	0	1	1
NCAPG	0	0	1	1
NDUFS6	0	0	1	1
NEDD4	0	0	1	1
NFKB1	0	0	1	1
NIBAN3	0	0	1	1
NIPAL2	0	0	1	1
NKX6-1	1	0	0	1
NOP16	0	0	1	1
NOTCH4	1	0	0	1
NR2F1	1	0	0	1
NRM	0	0	1	1
NSUN3	0	0	1	1
NUDT13	0	0	1	1
OCRL	0	0	1	1
OMA1	1	0	0	1
ONECUT2	1	0	0	1
OR2T10	0	1	0	1
OR51G2	1	0	0	1
OR52A5	0	0	1	1
ORMDL2	0	0	1	1
OS9	0	0	1	1
OSBPL10	0	0	1	1
OXSR1	0	1	0	1
PARL	0	0	1	1
PARTICL	0	1	0	1
PAWR	1	0	0	1
PAX5	0	0	1	1
PBLD	0	0	1	1
PDE4B	1	0	0	1
PDIA6	0	0	1	1
PDLIM1	0	0	1	1
PEBP4	0	1	0	1
PI15	0	1	0	1
PIANP	1	0	0	1
PIGN	0	0	1	1
PIH1D2	0	1	0	1
PLA2G4A	0	0	1	1
PLA2G4D	0	0	1	1
PLEKHF2	0	0	1	1
PLEKHG2	1	0	0	1
PLK4	0	0	1	1
PLOD2	1	0	0	1
PLSCR4	0	1	0	1
POLDIP2	0	0	1	1
POLE4	0	0	1	1
POLR2F	0	0	1	1
POU1F1	1	0	0	1
POU2AF1	0	0	1	1
PPP1R11	0	0	1	1
PPP1R3D	0	1	0	1
PRAP1	0	1	0	1
PRELID1	0	0	1	1
PRKAA1	0	0	1	1
PRNT	0	1	0	1
PRR14L	0	0	1	1
PRRC1	0	0	1	1
PRSS8	0	0	1	1
PSG5	1	0	0	1
PSMD2	0	0	1	1
PSMD6	0	0	1	1
PSPN	1	0	0	1
PTOV1-AS2	0	0	1	1
RAB2B	0	0	1	1
RAB39A	0	0	1	1
RAB6C	1	0	0	1
RAC1	0	0	1	1
RACGAP1	0	0	1	1
RAET1G	0	0	1	1
RALGPS1	1	0	0	1
RALGPS2	0	0	1	1
RBM26-AS1	0	0	1	1
RBM3	0	0	1	1
RCAN2	0	0	1	1
RCN2	0	0	1	1
RERG-AS1	0	0	1	1
RFX4	0	0	1	1
RGMB	0	0	1	1
RHNO1	0	1	0	1
RHOQ	0	0	1	1
RIC8A	0	0	1	1
RIMKLB	0	0	1	1
RIPOR2	1	0	0	1
RNA5SP411	0	0	1	1
RNA5SP412	0	0	1	1
RNA5SP414	0	0	1	1
RNASE1	0	0	1	1
RNF165	0	1	0	1
RNF215	0	1	0	1
RNPC3	0	1	0	1
RPE65	0	0	1	1
RPL39P5	0	0	1	1
RPLP0P2	0	0	1	1
RPP38	0	0	1	1
RPS3P1	0	0	1	1
RPSAP9	0	0	1	1
RPTN	1	0	0	1
RRAS2	1	0	0	1
RS1	1	0	0	1
RSC1A1	1	0	0	1
S100A4	0	0	1	1
SCGB2B2	0	0	1	1
SCN7A	0	0	1	1
SCN9A	0	1	0	1
SCRN1	0	0	1	1
SEC22B	0	0	1	1
SEC23B	0	0	1	1
SEC61G	0	0	1	1
SEL1L3	1	0	0	1
SELENOH	0	0	1	1
SELENOI	0	0	1	1
SELL	1	0	0	1
SEMA3C	0	0	1	1
SETBP1	0	0	1	1
SFXN5	0	0	1	1
SGSH	0	0	1	1
SHC1	0	0	1	1
SHCBP1L	0	1	0	1
SIAE	1	0	0	1
SLAIN1	1	0	0	1
SLC24A2	1	0	0	1
SLC24A4	1	0	0	1
SLC25A11	0	0	1	1
SLC25A29	1	0	0	1
SLC2A7	0	0	1	1
SLC30A7	0	0	1	1
SLC35B1	0	0	1	1
SLC38A1	1	0	0	1
SLC39A3	0	0	1	1
SLC39A4	0	0	1	1
SLC41A2	0	0	1	1
SLC43A3	0	0	1	1
SLC4A9	1	0	0	1
SLC5A2	0	0	1	1
SLC7A1	0	0	1	1
SLC7A6OS	0	0	1	1
SLC7A7	0	0	1	1
SLC8A1	0	0	1	1
SLF2	0	0	1	1
SMAD2	0	0	1	1
SMAD4	0	0	1	1
SMAD5	0	0	1	1
SMARCB1	0	0	1	1
SMIM13	0	0	1	1
SMIM14	0	0	1	1
SMIM29	1	0	0	1
SMIM31	0	0	1	1
SMIM35	0	1	0	1
SMTNL2	1	0	0	1
SNORA70F	0	0	1	1
SNORD15B	0	1	0	1
SNORD1B	0	0	1	1
SNORD41	0	0	1	1
SNORD59A	0	1	0	1
SNORD6	0	0	1	1
SNORD60	0	0	1	1
SNORD91A	0	0	1	1
SNX11	0	0	1	1
SNX3	0	0	1	1
SOAT2	1	0	0	1
SOCS2	1	0	0	1
SP140	1	0	0	1
SP9	0	1	0	1
SPACA5	0	0	1	1
SPAG16	1	0	0	1
SPARC	1	0	0	1
SPATA1	0	1	0	1
SPATA31A3	1	0	0	1
SPO11	1	0	0	1
SPPL2A	0	0	1	1
SPRY1	0	0	1	1
SPTLC2	0	0	1	1
ST20-AS1	0	0	1	1
ST6GALNAC6	1	0	0	1
ST8SIA4	0	0	1	1
STAMBPL1	1	0	0	1
STARD3	0	0	1	1
STAT1	0	0	1	1
STIP1	0	0	1	1
STOML3	0	0	1	1
STX16	0	1	0	1
SUSD1	0	0	1	1
TACC3	0	1	0	1
TAF9	0	0	1	1
TANGO6	0	0	1	1
TAOK3	0	0	1	1
TBXT	1	0	0	1
TCTN2	0	0	1	1
TESK1	0	0	1	1
TGFB2	0	1	0	1
TGFB2-OT1	0	1	0	1
THEGL	0	0	1	1
THEMIS	1	0	0	1
THRIL	1	0	0	1
TIMP4	1	0	0	1
TLX1	1	0	0	1
TM7SF2	0	0	1	1
TM7SF3	0	0	1	1
TM9SF2	0	0	1	1
TMCO1	0	0	1	1
TMEM208	0	0	1	1
TMEM211	1	0	0	1
TMEM216	1	0	0	1
TMEM270	0	1	0	1
TMEM30A	0	0	1	1
TMX1	0	0	1	1
TMX2	0	0	1	1
TMX2-CTNND1	0	0	1	1
TOB2	0	0	1	1
TOX4	0	0	1	1
TP53BP2	0	0	1	1
TPI1	0	0	1	1
TPM3	0	0	1	1
TRAF3	0	0	1	1
TRAT1	0	1	0	1
TRIM22	1	0	0	1
TRIM27	0	0	1	1
TSEN2	1	0	0	1
TSHZ2	0	1	0	1
TSPO	0	0	1	1
TTC13	0	1	0	1
TTC21B	0	1	0	1
TUNAR	0	1	0	1
UBA2	0	0	1	1
UBALD2	0	0	1	1
UBE2G1	0	0	1	1
UBE2J2	0	0	1	1
UBE2W	0	0	1	1
UCK2	0	0	1	1
UGDH	0	0	1	1
UGDH-AS1	1	0	0	1
UGT2B17	1	0	0	1
UNC13A	0	0	1	1
UNC5B-AS1	1	0	0	1
UROC1	1	0	0	1
UTP6	0	0	1	1
VAPA	0	0	1	1
VDAC2	0	0	1	1
VPS37A	0	0	1	1
VPS41	0	0	1	1
VSIG1	0	1	0	1
WDR41	0	0	1	1
WDR77	0	0	1	1
WFDC10A	1	0	0	1
WNT16	1	0	0	1
WNT3	0	0	1	1
WNT5B	0	0	1	1
XPNPEP1	0	0	1	1
ZBED3	1	0	0	1
ZBED3-AS1	1	0	0	1
ZDHHC2	0	0	1	1
ZFX	0	0	1	1
ZHX3	0	0	1	1
ZNF200	1	0	0	1
ZNF226	0	0	1	1
ZNF295-AS1	0	0	1	1
ZNF317	0	0	1	1
ZNF33BP1	0	0	1	1
ZNF419	0	0	1	1
ZNF619	1	0	0	1
ZNF716	0	0	1	1
ZNF721	1	0	0	1
ZNF782	0	1	0	1
ZNF850	0	1	0	1
ZNF853	0	0	1	1
ZRANB2-AS1	0	0	1	1
ZSCAN26	1	0	0	1
