## Supplementary material for "The CD19-4-1BBL antibody fusion protein unleashes the immune system against high-risk chronic lymphocytic leukemia": Khare P et al Table S14

### Sheet: Sheet1
Table S14. Epitopes and related Tumor-associated Antigens (TAA) predicted through the VDJdb database related to the CDR3 sequences of the TRA genes identified on CD8+ effector memory T cells treated in vitro with CD19-4-1BBL and aCD20
Patient sample #262 (untreated)
Gene	Read Count	Fraction	CDR3	V segment	J segment	Species	MHC A	MHC B	MHC CLASS	Epitope	Epitope gene	Epitope species	Tumor Type
TRA	197	0.012754111096724072	CALNTGGFKTIF	TRAV6	TRAJ9	HomoSapiens	HLA-A*02	B2M	MHCI	ELAGIGILTV	MLANA	HomoSapiens	Melanoma
TRA	8	5.179334455522465E-4	CAVNNNNDMRF	TRAV12-2	TRAJ43	HomoSapiens	HLA-A*02	B2M	MHCI	ELAGIGILTV	MLANA	HomoSapiens	Melanoma
TRA	2	1.2948336138806163E-4	CAVYGGATNKLIF	TRAV13-1	TRAJ32	HomoSapiens	HLA-B*18	B2M	MHCI	EEAAGIGIL	MART1	HomoSapiens	Melanoma
TRA	2	1.2948336138806163E-4	CAVMDSSYKLIF	TRAV1-2	TRAJ12	HomoSapiens	HLA-A*02	B2M	MHCI	LLLGIGILV	BST2	HomoSapiens	CLL
				TRAV1-2	TRAJ12	HomoSapiens	HLA-A*02	B2M	MHCI	CLLWSFQTSA	TYR	HomoSapiens	CLL
				TRAV1-2	TRAJ12	HomoSapiens	HLA-A*30	B2M	MHCI	MTLHGHMMY	PLCD3	HomoSapiens	CLL
TRA	1	6.474168069403081E-5	CAVLDSNYQLIW	TRAV1-2	TRAJ33	HomoSapiens	HLA-A*02	B2M	MHCI	LLLGIGILV	BST2	HomoSapiens	CLL
TRA	1	6.474168069403081E-5	CAVNQAGTALIF	TRAV8-4	TRAJ15	HomoSapiens	HLA-A*02	B2M	MHCI	LLLGIGILV	BST2	HomoSapiens	CLL
TRA	1	6.474168069403081E-5	CAVNNARLMF	TRAV5	TRAJ31	HomoSapiens	HLA-A*02	B2M	MHCI	ELAGIGILTV	MLANA	HomoSapiens	Melanoma
						HomoSapiens	HLA-A*02	B2M	MHCI	LLLGIGILV	BST2	HomoSapiens	CLL
Patient sample #262 (treated)
Gene	Read Count	Fraction	CDR3	V segment	J segment	Species	MHC A	MHC B	MHC CLASS	Epitope	Epitope gene	Epitope species	Tumor Type
TRA	336	0.0112011201120112	CALNTGGFKTIF	TRAV6	TRAJ9	HomoSapiens	HLA-A*02	B2M	MHCI	ELAGIGILTV	MLANA	HomoSapiens	Melanoma
TRA	13	4.3337667100043335E-4	CAVNNNNDMRF	TRAV12-2	TRAJ43	HomoSapiens	HLA-A*02	B2M	MHCI	ELAGIGILTV	MLANA	HomoSapiens	Melanoma
TRA	8	2.666933360002667E-4	CAVYGGATNKLIF	TRAV13-1	TRAJ32	HomoSapiens	HLA-B*18	B2M	MHCI	EEAAGIGIL	MART1	HomoSapiens	Melanoma
TRA	8	2.666933360002667E-4	CAVNNARLMF	TRAV5	TRAJ31	HomoSapiens	HLA-A*02	B2M	MHCI	LLLGIGILV	BST2	HomoSapiens	CLL
TRA	8	2.666933360002667E-4	CAVNNARLMF	TRAV5	TRAJ31	HomoSapiens	HLA-A*02	B2M	MHCI	ELAGIGILTV	MLANA	HomoSapiens	Melanoma
TRA	5	1.6668333500016668E-4	CAGNTGNQFYF	TRAV12-2	TRAJ49	HomoSapiens	HLA-A*02	B2M	MHCI	LLLGIGILV	BST2	HomoSapiens	CLL
TRA	4	1.3334666800013335E-4	CAVNQAGTALIF	TRAV8-4	TRAJ15	HomoSapiens	HLA-A*02	B2M	MHCI	LLLGIGILV	BST2	HomoSapiens	CLL
TRA	3	1.0001000100010001E-4	CAVTGNQFYF	TRAV21	TRAJ49	HomoSapiens	HLA-A*02	B2M	MHCI	VVMSWAPPV	FNDC3B	HomoSapiens	CLL
TRA	2	6.667333400006668E-5	CVVNTNAGKSTF	TRAV12-1	TRAJ27	HomoSapiens	HLA-A*30	B2M	MHCI	VQIISCQY	MED13	HomoSapiens	Melanoma
TRA	2	6.667333400006668E-5	CAVYTGGFKTIF	TRAV22	TRAJ9	HomoSapiens	HLA-A*68	B2M	MHCI	SSCMGGMNWR	P53	HomoSapiens	CLL
TRA	2	6.667333400006668E-5	CAVLDSNYQLIW	TRAV1-2	TRAJ33	HomoSapiens	HLA-A*02	B2M	MHCI	LLLGIGILV	BST2	HomoSapiens	CLL
TRA	2	6.667333400006668E-5	CAGNTGNQFYF	TRAV12-2	TRAJ49	HomoSapiens	HLA-A*02	B2M	MHCI	LLLGIGILV	BST2	HomoSapiens	CLL
TRA	1	3.333666700003334E-5	CAVNLAGGTSYGKLTF	TRAV12-2	TRAJ52	HomoSapiens	HLA-A*02	B2M	MHCI	ELAGIGILTV	MLANA	HomoSapiens	Melanoma
TRA	1	3.333666700003334E-5	CAVMDTGRRALTF	TRAV12-2	TRAJ5	HomoSapiens	HLA-A*02	B2M	MHCI	KTWGQYWQV	PMEL	HomoSapiens	Melanoma
TRA	1	3.333666700003334E-5	CAVMDSNYQLIW	TRAV1-2	TRAJ33	HomoSapiens	HLA-A*02	B2M	MHCI	LLLGIGILV	BST2	HomoSapiens	CLL
Patient sample #143 (untreated)
Gene	Read Count	Fraction	CDR3	V segment	J segment	Species	MHC A	MHC B	MHC CLASS	Epitope	Epitope gene	Epitope species	Tumor Type
TRA	15	0.008337965536409116	CAVNYGGSQGNLIF	TRAV21	TRAJ42	HomoSapiens	HLA-A*02	B2M	MHCI	EEYLKAWTF	MLANA	HomoSapiens	Melanoma
TRA	3	0.0016675931072818232	CILPLAGGTSYGKLTF	TRAV26-2	TRAJ52	HomoSapiens	HLA-B*44	B2M	MHCI	EEYLKAWTF	MLANA	HomoSapiens	Melanoma
				TRAV26-2	TRAJ52	HomoSapiens	HLA-B*44	B2M	MHCI	EEYLQAFTY	ABCD3	HomoSapiens	Leukemia
TRA	2	0.0011117287381878821	CAVVQGAQKLVF	TRAV12-2	TRAJ54	HomoSapiens	HLA-A*02	B2M	MHCI	ELAGIGILTV	MLANA	HomoSapiens	Melanoma
TRA	1	5.558643690939411E-4	CAVLDSNYQLIW	TRAV1-2	TRAJ33	HomoSapiens	HLA-A*02	B2M	MHCI	LLLGIGILV	BST2	HomoSapiens	CLL
TRA	1	5.558643690939411E-4	CAVLDSNYQLIW	TRAV1-2	TRAJ33	HomoSapiens	HLA-A*02	B2M	MHCI	LLLGIGILV	BST2	HomoSapiens	CLL
TRA	1	5.558643690939411E-4	CAGMDSNYQLIW	TRAV1-2	TRAJ33	HomoSapiens	HLA-A*02	B2M	MHCI	LLLGIGILV	BST2	HomoSapiens	CLL
TRA	1	5.558643690939411E-4	CAVDNYGQNFVF	TRAV12-2	TRAJ26	HomoSapiens	HLA-A*02	B2M	MHCI	ELAGIGILTV	MLANA	HomoSapiens	Melanoma
Patient sample #143 (treated)
Gene	Read Count	Fraction	CDR3	V segment	J segment	Species	MHC A	MHC B	MHC CLASS	Epitope	Epitope gene	Epitope species	Tumor Type
TRA	26	0.007262569832402235	CAVNYGGSQGNLIF	TRAV21	TRAJ42	HomoSapiens	HLA-A*02	B2M	MHCI	ELAGIGILTV	MLANA	HomoSapiens	Melanoma
TRA	8	0.0022346368715083797	CAVVQGAQKLVF	TRAV12-2	TRAJ54	HomoSapiens	HLA-A*02	B2M	MHCI	ELAGIGILTV	MLANA	HomoSapiens	Melanoma
TRA	3	8.379888268156424E-4	CILPLAGGTSYGKLTF	TRAV26-2	TRAJ52	HomoSapiens	HLA-B*44	B2M	MHCI	EEYLKAWTF	MLANA	HomoSapiens	Melanoma
				TRAV26-2	TRAJ52	HomoSapiens	HLA-B*44	B2M	MHCI	EEYLQAFTY	ABCD3	HomoSapiens	Leukemia
TRA	3	8.379888268156424E-4	CAVMDSSYKLIF	TRAV1-2	TRAJ12	HomoSapiens	HLA-A*02	B2M	MHCI	LLLGIGILV	BST2	HomoSapiens	CLL
				TRAV1-2	TRAJ12	HomoSapiens	HLA-A*02	B2M	MHCI	CLLWSFQTSA	TYR	HomoSapiens	CLL
				TRAV1-2	TRAJ12	HomoSapiens	HLA-A*30	B2M	MHCI	MTLHGHMMY	PLCD3	HomoSapiens	CLL
TRA	3	8.379888268156424E-4	CAANSGNTPLVF	TRAV29/DV5	TRAJ29	HomoSapiens	HLA-C*07	B2M	MHCI	RYGSFSVTL	PMEL	HomoSapiens	Melanoma
TRA	2	5.586592178770949E-4	CILPLAGGTSYGKLTF	TRAV26-2	TRAJ52	HomoSapiens	HLA-B*44	B2M	MHCI	EEYLKAWTF	MLANA	HomoSapiens	Melanoma
				TRAV26-2	TRAJ52	HomoSapiens	HLA-B*44	B2M	MHCI	EEYLQAFTY	ABCD3	HomoSapiens	Leukemia
TRA	2	5.586592178770949E-4	CAVDNYGQNFVF	TRAV12-2	TRAJ26	HomoSapiens	HLA-A*02	B2M	MHCI	ELAGIGILTV	MLANA	HomoSapiens	Melanoma
TRA	1	2.7932960893854746E-4	CILPLAGGTSYGKLTF	TRAV26-2	TRAJ52	HomoSapiens	HLA-B*44	B2M	MHCI	EEYLKAWTF	MLANA	HomoSapiens	Melanoma
				TRAV26-2	TRAJ52	HomoSapiens	HLA-B*44	B2M	MHCI	EEYLQAFTY	ABCD3	HomoSapiens	Leukemia
TRA	1	2.7932960893854746E-4	CAVMDSNYQLIW	TRAV1-2	TRAJ33	HomoSapiens	HLA-A*02	B2M	MHCI	LLLGIGILV	BST2	HomoSapiens	CLL
TRA	1	2.7932960893854746E-4	CAVMDSNYQLIW	TRAV1-2	TRAJ33	HomoSapiens	HLA-A*02	B2M	MHCI	LLLGIGILV	BST2	HomoSapiens	CLL
TRA	1	2.7932960893854746E-4	CAVMDSNYQLIW	TRAV1-2	TRAJ33	HomoSapiens	HLA-A*02	B2M	MHCI	LLLGIGILV	BST2	HomoSapiens	CLL
TRA	1	2.7932960893854746E-4	CAGGTGNQFYF	TRAV27	TRAJ49	HomoSapiens	HLA-A*02	B2M	MHCI	ELAGIGILTV	MLANA	HomoSapiens	Melanoma
				TRAV27	TRAJ49	HomoSapiens	HLA-A*02	B2M	MHCI	AAGIGILTV	MLANA	HomoSapiens	Melanoma
Patient sample #806 (untreated)
Gene	Read Count	Fraction	CDR3	V segment	J segment	Species	MHC A	MHC B	MHC CLASS	Epitope	Epitope gene	Epitope species	Tumor Type
TRA	2	0.001098297638660077	CAAYSGGGADGLTF	TRAV13-1	TRAJ45	HomoSapiens	HLA-A*02	B2M	MHCI	ELAGIGILTV	MLANA	HomoSapiens	Melanoma
TRA	1	5.491488193300384E-4	CAPRRNYGQNFVF	TRAV12-2	TRAJ26	HomoSapiens	HLA-A*02	B2M	MHCI	IMDQVPFSV	PMEL	HomoSapiens	Melanoma
TRA	1	5.491488193300384E-4	CAVSDYGQNFVF	TRAV21	TRAJ26	HomoSapiens	HLA-A*02	B2M	MHCI	RLPGVLPRA	SF3B1	HomoSapiens	CLL
Patient sample #806 (treated)
Gene	Read Count	Fraction	CDR3	V segment	J segment	Species	MHC A	MHC B	MHC CLASS	Epitope	Epitope gene	Epitope species	Tumor Type
TRA	7	0.002766798418972332	CATDANDYKLSF	TRAV17	TRAJ20	HomoSapiens	HLA-A*02	B2M	MHCI	FLASKIGRLV	PLA2G6	HomoSapiens	?
TRA	4	0.0015810276679841897	CAVSDYGQNFVF	TRAV21	TRAJ26	HomoSapiens	HLA-A*02	B2M	MHCI	RLPGVLPRA	SF3B1	HomoSapiens	CLL
TRA	2	7.905138339920949E-4	CAAYSGGGADGLTF	TRAV13-1	TRAJ45	HomoSapiens	HLA-A*02	B2M	MHCI	ELAGIGILTV	MLANA	HomoSapiens	Melanoma
TRA	2	7.905138339920949E-4	CAVNTGGFKTIF	TRAV12-2	TRAJ9	HomoSapiens	HLA-A*02	B2M	MHCI	ELAGIGILTV	MLANA	HomoSapiens	Melanoma
TRA	1	3.952569169960474E-4	CAPSGGGADGLTF	TRAV24	TRAJ45	HomoSapiens	HLA-A*02	B2M	MHCI	ELAGIGILTV	MLANA	HomoSapiens	Melanoma
TRA	1	3.952569169960474E-4	CAVMDSNYQLIW	TRAV1-2	TRAJ33	HomoSapiens	HLA-A*02	B2M	MHCI	LLLGIGILV	BST2	HomoSapiens	CLL
TRA	1	3.952569169960474E-4	CATDANDYKLSF	TRAV17	TRAJ20	HomoSapiens	HLA-A*02	B2M	MHCI	FLASKIGRLV	PLA2G6	HomoSapiens	?
TRA	1	3.952569169960474E-4	CAVSTGFQKLVF	TRAV1-1	TRAJ8	HomoSapiens	HLA-A*02	B2M	MHCI	ELAGIGILTV	MLANA	HomoSapiens	Melanoma
TRA	1	3.952569169960474E-4	CAVNNARLMF	TRAV12-2	TRAJ31	HomoSapiens	HLA-A*02	B2M	MHCI	LLLGIGILV	BST2	HomoSapiens	CLL
				TRAV12-2	TRAJ31	HomoSapiens	HLA-A*02	B2M	MHCI	ELAGIGILTV	MLANA	HomoSapiens	Melanoma
TRA	1	3.952569169960474E-4	CAVRDDKIIF	TRAV1-1	TRAJ30	HomoSapiens	HLA-A*02	B2M	MHCI	LLLGIGILV	BST2	HomoSapiens	CLL
				TRAV1-1	TRAJ30	HomoSapiens	HLA-A*02	B2M	MHCI	ELAGIGILTV	MLANA	HomoSapiens	Melanoma
