## Supplementary material for "The CD19-4-1BBL antibody fusion protein unleashes the immune system against high-risk chronic lymphocytic leukemia": Khare P et al Table S15

### Sheet: Sheet1
Table S15. Epitopes and related Tumor-associated Antigens (TAA) predicted through the VDJdb database related to the CDR3 sequences of the TRB genes identified on CD8+ effector memory T cells treated in vitro with CD19-4-1BBL and aCD20
Patient sample #262 (untreated)
Gene	Read Count	Fraction	CDR3	V segment	D segment	J segment	Species	MHC A	MHC B	MHC CLASS	Epitope	Epitope gene	Epitope species	Tumor Type
TRB	10	1.0393929944912172E-4	CASSLGGNEQFF	TRBV12-4		TRBJ2-1	HomoSapiens	HLA-A*02	B2M	MHCI	ELAGIGILTV	MLANA	HomoSapiens	Melanoma
TRB	8	8.315143955929737E-5	CSVGSGGTNEKLFF	TRBV29-1	TRBD1	TRBJ1-4	HomoSapiens	HLA-A*02	B2M	MHCI	ELAGIGILTV	MLANA	HomoSapiens	Melanoma
TRB	7	7.27575096143852E-5	CASSYSTSAYEQYF	TRBV6-2		TRBJ2-7	HomoSapiens	HLA-B*18	B2M	MHCI	ELAGIGILTV	MLANA	HomoSapiens	Melanoma
TRB	7	7.27575096143852E-5	CASSRGGGTEAFF	TRBV25-1	TRBD2	TRBJ1-1	HomoSapiens	HLA-A*02	B2M	MHCI	KLVALGINAV	NSDHL-A9V	HomoSapiens	Neoantigen, CANCER
TRB	7	7.27575096143852E-5	CASSLSYEQYF	TRBV6-6		TRBJ2-7	HomoSapiens	HLA-A*02	B2M	MHCI	FLTVFSHFM	PIGN-FLT-P7H	HomoSapiens	Neoantigen, CANCER
TRB	6	6.236357966947302E-5	CASSDQETQYF	TRBV27		TRBJ2-5	HomoSapiens	HLA-A*02	B2M	MHCI	VAANIVLTV	SLC30A8	HomoSapiens
TRB	6	6.236357966947302E-5	CASSQNYEQYF	TRBV27		TRBJ2-7	HomoSapiens	HLA-A*02	B2M	MHCI	ALDPHSGHFV	CDK4	HomoSapiens
TRB	5	5.196964972456086E-5	CASSELAGGQETQYF	TRBV6-1	TRBD2	TRBJ2-5	HomoSapiens	HLA-A*02	B2M	MHCI	ELAGIGILTV	MLANA	HomoSapiens	Melanoma
TRB			CASSELAGGQETQYF	TRBV6-1	TRBD2	TRBJ2-5	HomoSapiens	HLA-A*02	B2M	MHCI		Colorectal cancer	HomoSapiens	Colorectal cancer
TRB	3	3.118178983473651E-5	CASSPGGGYEQYF	TRBV11-2	TRBD2	TRBJ2-7	HomoSapiens	HLA-A*02	B2M	MHCI	NLNCCSVPV	GNL3L-R4C	HomoSapiens	Neoantigen, CANCER
TRB	2	2.0787859889824343E-5	CASSPLGGSYNEQFF	TRBV3-1	TRBD2	TRBJ2-1	HomoSapiens	HLA-A*02	B2M	MHCI	NLSALGIFST	IGF2BP2	HomoSapiens	Neoantigen, CANCER
TRB	2	2.0787859889824343E-5	CASSLSYEQYF	TRBV25-1	TRBD2	TRBJ2-7	HomoSapiens	HLA-A*02	B2M	MHCI	FLTVFSHFM	PIGN-FLT-P7H	HomoSapiens	Neoantigen, CANCER
TRB	1	1.0393929944912171E-5	CASSYSSGGAETQYF	TRBV6-3	TRBD2	TRBJ2-5	HomoSapiens	HLA-A*02	B2M	MHCI		Colorectal cancer	HomoSapiens	Colorectal cancer
TRB	1	1.0393929944912171E-5	CASSIRSSYEQYF	TRBV19		TRBJ2-7	HomoSapiens	HLA-A*02	B2M	MHCI	ELAGIGILTV	MLANA	HomoSapiens	Melanoma
TRB	1	1.0393929944912171E-5	CASSLSYEQYF	TRBV6-2		TRBJ2-7	HomoSapiens	HLA-A*02	B2M	MHCI	FLTVFSHFM	PIGN-FLT-P7H	HomoSapiens	Neoantigen, CANCER
Patient sample #262 (treated)
Gene	Read Count	Fraction	CDR3	V segment		J segment	Species	MHC A	MHC B	MHC CLASS	Epitope	Epitope gene	Epitope species	Tumor Type
TRB	15	9.701265691797256E-5	CASSELAGGQETQYF	TRBV6-1	TRBD2	TRBJ2-5	HomoSapiens	HLA-A*02	B2M	MHCI	ELAGIGILTV	MLANA	HomoSapiens	Melanoma
	15	9.701265691797256E-5	CASSELAGGQETQYF	TRBV6-1	TRBD2	TRBJ2-5	HomoSapiens	HLA-A*02	B2M	MHCI		Colorectal cancer	HomoSapiens	Colorectal cancer
TRB	10	6.467510461198172E-5	CASSRGGGTEAFF	TRBV25-1	TRBD2	TRBV1-1	HomoSapiens	HLA-A*02	B2M	MHCI	KLVALGINAV	NSDHL-A9V	HomoSapiens	Neoantigen, CANCER
TRB	9	5.820759415078354E-5	CSVGSGGTNEKLFF	TRBV29-1	TRBD1	TRBV1-4	HomoSapiens	HLA-A*02	B2M	MHCI	ELAGIGILTV	MLANA	HomoSapiens	Melanoma
TRB	8	5.174008368958537E-5	CASSYSTSAYEQYF	TRBV6-3		TRBJ2-7	HomoSapiens	HLA-A*02	B2M	MHCI	ELAGIGILTV	MLANA	HomoSapiens	Melanoma
TRB	5	3.233755230599086E-5	CASSLLGEQYF	TRBV12-3		TRBJ2-7	HomoSapiens	HLA-A*02	B2M	MHCI	ELAGIGILTV	MLANA	HomoSapiens	Melanoma
TRB	5	3.233755230599086E-5	CASSLGYEQYF	TRBV7-9		TRBJ2-7	HomoSapiens	HLA-A*02	B2M	MHCI	ELAGIGILTV	MLANA	HomoSapiens	Melanoma
TRB	4	2.5870041844792684E-5	CASSYSSGGAETQYF	TRBV6-2	TRBD2	TRBJ2-5	HomoSapiens	HLA-A*02	B2M	MHCI		Colorectal cancer	HomoSapiens	Colorectal cancer
TRB	4	2.5870041844792684E-5	CASSLSYEQYF	TRAV12-1		TRBJ27	HomoSapiens	HLA-A*02	B2M	MHCI	FLTVFSHFM	PIGN-FLT-P7H	HomoSapiens	Neoantigen, CANCER
TRB	3	1.9402531383594514E-5	CASSLAGGEQYF	TRBV5-1	TRBD1	TRBJ2-7	HomoSapiens	HLA-A*02	B2M	MHCI	ELAGIGILTV	MLANA	HomoSapiens	Melanoma
TRB	2	1.2935020922396342E-5	CASSLGGNEQFF	TRBV12-4		TRBJ2-1	HomoSapiens	HLA-A*02	B2M	MHCI	ELAGIGILTV	MLANA	HomoSapiens	Melanoma
TRB	1	6.467510461198171E-6	CASSLNTEAFF	TRBV3-1		TRBJ1-1	HomoSapiens	HLA-A*02	B2M	MHCI	YLQDSMATT	SREBF1-YLQ-L6M	HomoSapiens	Neoantigen, CANCER
Patient sample #143 (untreated)
Gene	Read Count	Fraction	CDR3	V segment		J segment	Species	MHC A	MHC B	MHC CLASS	Epitope	Epitope gene	Epitope species	Tumor Type
TRB	307	0.043894766943094084	CASSEGQNTEAFF	TRBV6-6	TRBD1	TRBJ1-1	HomoSapiens	HLA-A*02	B2M	MHCI	ILTGLNYEA	NSDHL-ILT	HomoSapiens	NEOANTIGEN
TRB	7	0.0010008578781812983	CASSLRGNEQFF	TRBV5-6	TRBD1	TRBJ2-1	HomoSapiens	HLA-B*52	B2M	MHCI	YLAMPFATPMEAELARRSLA	NY-ESO-1	HomoSapiens	Melanoma
TRB	1	1.4297969688304262E-4	CASSLGGGAYEQYF	TRBV5-6	TRBD2	TRBJ2-7	HomoSapiens	HLA-A*02	B2M	MHCI	ALYGFVPVL	GANAB	HomoSapiens
Patient sample #143 (treated)
Gene	Read Count	Fraction	CDR3	V segment		J segment	Species	MHC A	MHC B	MHC CLASS	Epitope	Epitope gene	Epitope species	Tumor Type
TRB	344	0.03323350400927447	CASSEGQNTEAFF	TRBV6-6	TRBD1	TRBJ1-1	HomoSapiens	HLA-A*02	B2M	MHCI	ILTGLNYEA	NSDHL-ILT	HomoSapiens	NEOANTIGEN
TRB	10	9.660902328277461E-4	CASSLGQAYEQYF	TRBV7-8		TRBJ2-7	HomoSapiens	HLA-A*02	B2M	MHCI	ELAGIGILTV	MLANA	HomoSapiens	Melanoma
	10	9.660902328277461E-4	CASSLGQAYEQYF	TRBV7-8		TRBJ2-7	HomoSapiens	HLA-B*44	B2M	MHCI	EEYLQAFTY	ABCD3	HomoSapiens	Leukemia
TRB	7	6.762631629794222E-4	CASSFGQGQPQHF	TRBV12-3	TRBD1	TRBJ1-5	HomoSapiens	HLA-A*02	B2M	MHCI	ELAGIGILTV	MLANA	HomoSapiens	Melanoma
TRB	7	6.762631629794222E-4	CASSLGQAYEQYF	TRBV7-8		TRBJ2-7	HomoSapiens	HLA-A*02	B2M	MHCI	ELAGIGILTV	MLANA	HomoSapiens	Melanoma
			CASSLGQAYEQYF	TRBV7-8		TRBJ2-7	HomoSapiens	HLA-B*44	B2M	MHCI	EEYLQAFTY	ABCD3	HomoSapiens	Leukemia
TRB	5	4.8304511641387304E-4	CASSLRGNEQFF	TRBV5-6	TRBD1	TRBJ2-1	HomoSapiens	HLA-B*52	B2M	MHCI	YLAMPFATPMEAELARRSLA	NY-ESO-1	HomoSapiens	Melanoma
TRB	2	1.9321804656554923E-4	CASSLGGGAYEQYF	TRBV5-6	TRBD2	TRBJ2-7	HomoSapiens	HLA-A*02	B2M	MHCI	ALYGFVPVL	GANAB	HomoSapiens
TRB	1	9.660902328277462E-5	CASSDSTSGGADTQYF	TRBV6-4	TRBD2	TRBJ2-3	HomoSapiens	HLA-A*02	B2M	MHCI		Colorectal cancer	HomoSapiens	Colorectal cancer
TRB	1	9.660902328277462E-5	CASSLGQGLSYEQYF	TRBV7-2	TRBD1	TRBJ2-7	HomoSapiens	HLA-A*02	B2M	MHCI	YMDGTMSQV	TYR-YMD	HomoSapiens	NEOANTIGEN
TRB	1	9.660902328277462E-5	CASSPGGYEQYF	TRBV7-8	TRBD1	TRBJ2-7	HomoSapiens	HLA-A*02	B2M	MHCI		Colorectal cancer	HomoSapiens	Colorectal cancer
Patient sample #806 (untreated)
Gene	Read Count	Fraction	CDR3	V segment		J segment	Species	MHC A	MHC B	MHC CLASS	Epitope	Epitope gene	Epitope species	Tumor Type
TRB	9	0.0020847810979847115	CASSWTGNTEAFF	TRBV27	TRBD1	TRBJ1-1	HomoSapiens	HLA-A*02	B2M	MHCI	VVLSWAPPV	FNDC3B	HomoSapiens	NEOANTIGEN
TRB	7	0.0016214964095436647	CASSLDTDTQYF	TRBV7-3		TRBJ2-3	HomoSapiens	HLA-B*35:01	B2M	MHCI	YLAMPFATPMEAELARRSLA	NY-ESO-1f	HomoSapiens	LUNG CANCER
TRB	1	2.316423442205235E-4	CASSLGGNEQYF	TRBV7-9	TRBD1	TRBV2-7	HomoSapiens	HLA-A*02	B2M	MHCI	AMFWSVPTV	TKT	HomoSapiens	NEOANTIGEN
Patient sample #806 (treated)
Gene	Read Count	Fraction	CDR3	V segment		J segment	Species	MHC A	MHC B	MHC CLASS	Epitope	Epitope gene	Epitope species	Tumor Type
TRB	19	0.0031162866983762507	CASSLDTDTQYF	TRBV7-3		TRBJ2-3	HomoSapiens	HLA-B*35:01	B2M	MHCI	YLAMPFATPMEAELARRSLA	NY-ESO-1f	HomoSapiens	LUNG CANCER
TRB	13	0.0021321961620469083	CASSWTGNTEAFF	TRBV27	TRBD1	TRBJ1-1	HomoSapiens	HLA-A*02	B2M	MHCI	VVLSWAPPV	FNDC3B	HomoSapiens	NEOANTIGEN
TRB	1	1.640150893882237E-4	CASSLRGGGEKLFF	TRBV5-8	TRBD1	TRBJ1-4	HomoSapiens	DRB1*04-01	B2M	MHCI	WEDLFCDESLSSPEPPSSSE	LTAg	HomoSapiens	Merkel cell carcinoma
